# Host-virus chimeric events in SARS-CoV2 infected cells are infrequent and artifactual

**DOI:** 10.1101/2021.02.17.431704

**Authors:** Bingyu Yan, Srishti Chakravorty, Carmen Mirabelli, Luopin Wang, Jorge L. Trujillo-Ochoa, Daniel Chauss, Dhaneshwar Kumar, Michail S. Lionakis, Matthew R Olson, Christiane E. Wobus, Behdad Afzali, Majid Kazemian

## Abstract

Pathogenic mechanisms underlying severe SARS-CoV2 infection remain largely unelucidated. High throughput sequencing technologies that capture genome and transcriptome information are key approaches to gain detailed mechanistic insights from infected cells. These techniques readily detect both pathogen and host-derived sequences, providing a means of studying host-pathogen interactions. Recent studies have reported the presence of host-virus chimeric (HVC) RNA in RNA-seq data from SARS-CoV2 infected cells and interpreted these findings as evidence of viral integration in the human genome as a potential pathogenic mechanism. Since SARS-CoV2 is a positive sense RNA virus that replicates in the cytoplasm it does not have a nuclear phase in its life cycle, it is biologically unlikely to be in a location where splicing events could result in genome integration. Here, we investigated the biological authenticity of HVC events. In contrast to true biological events such as mRNA splicing and genome rearrangement events, which generate reproducible chimeric sequencing fragments across different biological isolates, we found that HVC events across >100 RNA-seq libraries from patients with COVID-19 and infected cell lines, were highly irreproducible. RNA-seq library preparation is inherently error-prone due to random template switching during reverse transcription of RNA to cDNA. By counting chimeric events observed when constructing an RNA-seq library from human RNA and spike-in RNA from an unrelated species, such as fruit-fly, we estimated that ~1% of RNA-seq reads are artifactually chimeric. In SARS-CoV2 RNA-seq we found that the frequency of HVC events was, in fact, not greater than this background “noise”. Finally, we developed a novel experimental approach to enrich SARS-CoV2 sequences from bulk RNA of infected cells. This method enriched viral sequences but did not enrich for HVC events, suggesting that the majority of HVC events are, in all likelihood, artifacts of library construction. In conclusion, our findings indicate that HVC events observed in RNA-sequencing libraries from SARS-CoV2 infected cells are extremely rare and are likely artifacts arising from either random template switching of reverse-transcriptase and/or sequence alignment errors. Therefore, the observed HVC events do not support SARS-CoV2 fusion to cellular genes and/or integration into human genomes.
