## Supplementary material for "Host-virus chimeric events in SARS-CoV2 infected cells are infrequent and artifactual": Table S2

### Sheet: A
Table S2A. The detailed information of RNA-seq libraries from SARS-CoV2 infected cells used in this study
Accession number	Sample annnotation	GEO/SRA dataset	Total #reads	#Reads mapped to chimeric genome	#Reads mapped to virus	(#Reads mapped to virus/#Reads mapped to chimeric genome) X 100	#Host-virus reads	(#Host-virus reads/ #Reads mapped to virus) X 100	#HVC event
GSM4432387	A549_MOI02_SARS2	GSE147507	34141057	29565866	11210	0.000379153	9	0.000892061	9
GSM4432388	A549_MOI02_SARS2	GSE147507	29681064	23688723	7589	0.000320363	10	0.0013177	10
GSM4432389	A549_MOI02_SARS2	GSE147507	20603153	17436377	6252	0.000358561	9	0.00159949	9
SRR11517677	A549_MOI2_SARS2	GSE147507	22280277	19372325	17481	0.00090237	5	0.000286025	3
SRR11517678	A549_MOI2_SARS2	GSE147507	24949250	21743858	19129	0.000879743	66	0.00345026	62
SRR11517679	A549_MOI2_SARS2	GSE147507	44074243	38699838	48607	0.001256	264	0.00545189	191
SRR12789544	A549_SARS2_12h	GSE159191	15666722	14326312	5904068	0.412114	20	3.38749e-06	17
SRR12789545	A549_SARS2_18h	GSE159191	12449164	11286399	5770772	0.511303	14	2.77259e-06	13
SRR12789546	A549_SARS2_24h	GSE159191	14774320	13431378	7601829	0.565975	20	2.76249e-06	17
SRR11517741	A549_ACE2_MOI02_SARS2	GSE147507	23586566	18327505	12856846	0.701506	8524	0.000722183	5806
SRR11517742	A549_ACE2_MOI02_SARS2	GSE147507	5720676	4387013	2887501	0.658193	2800	0.00107463	2476
SRR11517743	A549_ACE2_MOI02_SARS2	GSE147507	4841347	4152389	2815601	0.678068	1661	0.000609817	1273
GSM4486160	A549_ACE2_MOI2_SARS2	GSE147507	18924539	15893374	11176081	0.703191	1779	0.000162311	1736
GSM4486161	A549_ACE2_MOI2_SARS2	GSE147507	21401433	17714372	12693264	0.716552	996	8.01212e-05	970
GSM4486162	A549_ACE2_MOI2_SARS2	GSE147507	20579555	17087665	12147522	0.710894	471	4.01728e-05	456
GSM4486163	A549_ACE2_MOI2_SARS2	GSE147507	29810652	25181742	18102487	0.718873	8363	0.000469659	8145
GSM4486164	A549_ACE2_MOI2_SARS2	GSE147507	27594875	23465588	16827881	0.71713	3970	0.000239662	3915
GSM4486165	A549_ACE2_MOI2_SARS2	GSE147507	21641361	18357418	13202056	0.719167	6721	0.000518934	6579
GSM4675772	A549_ACE2_SARS2_DMSO	GSE154613	17644925	15966244	705436	0.044183	652	0.000934174	640
GSM4675773	A549_ACE2_SARS2_DMSO	GSE154613	19504193	17625791	1077217	0.061116	1113	0.00104343	1082
GSM4675774	A549_ACE2_SARS2_DMSO	GSE154613	19491861	17589727	903726	0.0513781	994	0.00110764	975
PS-5610_2_S2_L001_R1_001	Calu3_Enriched_HV	KazemianLab	140579755	111089408	65799441	0.592311	3028	6.07756e-05	362
PS-5610_4_S4_L001_R1_001	Calu3_Enriched_VH	KazemianLab	75242297	38992738	8278786	0.212316	1496	0.000186742	145
PS-5610_5_S5_L001_R1_001	Calu3_NoEnrich	KazemianLab	66883590	24031294	2388074	0.0993735	388	0.000169174	88
SRR11517747	Calu-3_MOI2_SARS2	GSE147507	23623325	20750930	3152004	0.151897	4817	0.00158724	4175
SRR11517748	Calu-3_MOI2_SARS2	GSE147507	13583713	11884940	2332185	0.19623	1943	0.000881148	1310
SRR11517749	Calu-3_MOI2_SARS2	GSE147507	28688015	22543436	4242803	0.188206	9984	0.00251414	9026
GSM4477994	Calu3_SARS2_12h	GSE148729	231639158	109663877	6038632	0.0550649	1193	0.000197561	980
GSM4477995	Calu3_SARS2_12h	GSE148729	346367074	144501885	6281366	0.0434691	3409	0.000542716	2682
GSM4477996	Calu3_SARS2_4h	GSE148729	447838192	203910374	192681	0.00094493	66	0.000342535	59
SRR11550087	Calu3_SARS2_4h	GSE148729	202773322	91255076	69632	0.000763048	28	0.000402114	26
GSM4477999	Calu3_SARS2_8h	GSE148729	550251760	247885989	9113472	0.0367648	3300	0.000362101	2537
SRR11550088	Calu3_SARS2_8h	GSE148729	216516118	100945164	2149708	0.0212958	580	0.000269804	481
SRR11549991	Calu3_SARS2_12h	GSE148729	11433667	9945689	3621295	0.364107	66	2.15393e-05	65
SRR11549992	Calu3_SARS2_12h	GSE148729	8260125	7111684	2589574	0.36413	42	1.8922e-05	42
SRR11550003	Calu3_SARS2_12h	GSE148729	27573490	24861573	9865189	0.396805	199	2.1287e-05	190
SRR11550004	Calu3_SARS2_12h	GSE148729	23872357	21665457	9462280	0.436745	220	2.52582e-05	207
SRR11550043	Calu3_SARS2_12h	GSE148729	31302340	28223471	17077457	0.60508	270	1.63373e-05	199
SRR11550044	Calu3_SARS2_12h	GSE148729	31082694	28110590	16977009	0.603936	352	2.14408e-05	265
SRR11549993	Calu3_SARS2_24h	GSE148729	7679519	6252025	1193215	0.190853	49	4.86082e-05	47
SRR11549994	Calu3_SARS2_24h	GSE148729	9799418	8177529	1199973	0.14674	34	3.50008e-05	33
SRR11549997	Calu3_SARS2_24h	GSE148729	3409463	2587901	751057	0.290219	16	2.79606e-05	15
SRR11549998	Calu3_SARS2_24h	GSE148729	3710276	2830718	532742	0.1882	19	4.31729e-05	17
SRR11550045	Calu3_SARS2_24h	GSE148729	30562938	26622098	14890548	0.55933	519	3.99582e-05	394
SRR11550046	Calu3_SARS2_24h	GSE148729	34119394	29441918	14795361	0.502527	368	2.8928e-05	278
SRR11549989	Calu3_SARS2_4h	GSE148729	14535594	12299745	249444	0.0202804	2	8.01783e-06	2
SRR11549990	Calu3_SARS2_4h	GSE148729	17211547	14722090	343858	0.0233566	2	5.81635e-06	2
SRR11550009	Calu3_SARS2_4h	GSE148729	24407750	21203870	385881	0.0181986	6	1.81403e-05	5
SRR11550010	Calu3_SARS2_4h	GSE148729	22825048	19769952	367857	0.0186069	5	1.35922e-05	5
SRR11550047	Calu3_SARS2_4h	GSE148729	32022112	26140264	819284	0.0313418	10	1.22058e-05	10
SRR11550048	Calu3_SARS2_4h	GSE148729	30837972	24760043	928941	0.0375177	12	1.29179e-05	11
SRR11550013	Calu3_SARS2_8h	GSE148729	27200369	24081865	4389048	0.182255	89	2.18726e-05	86
SRR11550014	Calu3_SARS2_8h	GSE148729	26103647	22965455	3953938	0.172169	75	2.07388e-05	71
SRR12709012	Calu3_SARS2_1	SRP285334	11630824	5728766	1027560	0.179368	284	0.000317256	243
SRR12709013	Calu3_SARS2_2	SRP285334	10195438	5046903	855638	0.169537	232	0.000302698	207
SRR4934910	P493_FlyS2_A	SRP075325	19333486	14892593	25994	0.00174543	114	0.0044241	19
SRR4934934	P493_FlyS2_A	SRP075325	20972522	15841287	33233	0.00209787	105	0.00315951	12
SRR4934935	P493_FlyS2_A	SRP075325	20579126	15692656	28772	0.00183347	197	0.00684693	22
SRR4934311	P493_FlyS2_B	SRP075325	23229139	18500999	18498	0.000999838	138	0.00746027	14
SRR4934799	P493_FlyS2_B	SRP075325	20416688	16473365	13049	0.000792127	134	0.010269	15
SRR4934936	P493_FlyS2_B	SRP075325	21016231	17070467	15935	0.000933484	112	0.00709131	14
SRR4934495	P493_FlyS2_C	SRP075325	26464903	21685926	10466	0.000482617	155	0.0148099	7
SRR4934687	P493_FlyS2_C	SRP075325	21191865	17593085	8330	0.000473481	93	0.0111645	8
SRR4934937	P493_FlyS2_C	SRP075325	17256607	14303929	5587	0.000390592	34	0.00608556	6
SRR12340058	Patient_10_lung1	GSE150316	16714994	8901732	26	2.92078e-06	0	0	0
SRR12340059	Patient_10_lung2	GSE150316	19964550	10250318	114	1.11216e-05	0	0	0
SRR12340060	Patient_10_lung3	GSE150316	13569562	8228703	22	2.67357e-06	0	0	0
SRR12340063	Patient_11_lung1	GSE150316	16853822	10743614	71977	0.00669951	12	0.000236187	4
SRR12340064	Patient_11_lung2	GSE150316	15393954	9341770	17258	0.0018474	3	0.000173832	1
SRR12340065	Patient_11_lung3	GSE150316	21366972	10265577	1316	0.000128195	0	0	0
SRR11772358	Patient_1_lung1	GSE150316	51535310	38300407	514304	0.0134282	5	9.72188e-06	3
SRR11772359	Patient_1_lung2	GSE150316	7028852	3740593	54566	0.0145875	0	0	0
SRR11772360	Patient_1_lung3	GSE150316	5572502	2742918	20742	0.00756202	0	0	0
SRR11772361	Patient_1_lung4	GSE150316	3122594	1738112	37261	0.0214376	0	0	0
SRR11772363	Patient_2_lung1	GSE150316	7395980	5446350	473	8.68472e-05	0	0	0
SRR11772364	Patient_2_lung2	GSE150316	8383638	5574246	42	7.53465e-06	0	0	0
SRR11772366	Patient_2_lung3	GSE150316	8219320	5868554	10	1.704e-06	0	0	0
SRR11772368	Patient_3_lung1	GSE150316	49775452	33568551	12	3.57477e-07	0	0	0
SRR11772370	Patient_3_lung2	GSE150316	15191288	7497678	4	5.33499e-07	0	0	0
SRR11772371	Patient_4_lung1	GSE150316	13642316	3581379	0	0	0	0	0
SRR11772374	Patient_4_lung2	GSE150316	12003794	2689168	12	4.46235e-06	0	0	0
SRR11772378	Patient_5_lung1	GSE150316	13837028	4865912	217	4.4596e-05	0	0	0
SRR11772379	Patient_5_lung2	GSE150316	11400420	2221357	37	1.66565e-05	0	0	0
SRR11772380	Patient_5_lung3	GSE150316	14612006	9893246	654	6.61057e-05	0	0	0
SRR11772381	Patient_5_lung4	GSE150316	16156442	10006561	513	5.12664e-05	0	0	0
SRR11772383	Patient_5_lung5	GSE150316	15833086	11097968	730	6.57778e-05	0	0	0
SRR12340068	Patient_6_lung1	GSE150316	19929798	9933719	14	1.40934e-06	0	0	0
SRR12340069	Patient_6_lung2	GSE150316	17246168	11487143	0	0	0	0	0
SRR12340070	Patient_6_lung3	GSE150316	19233156	15468962	0	0	0	0	0
SRR12340071	Patient_6_lung4	GSE150316	17960546	14997319	4	2.66714e-07	0	0	0
SRR12340072	Patient_6_lung5	GSE150316	21122880	10277008	0	0	0	0	0
SRR12340073	Patient_7_lung1	GSE150316	24700670	20563673	16	7.78071e-07	0	0	0
SRR12340074	Patient_7_lung2	GSE150316	16504676	12820496	156	1.2168e-05	0	0	0
SRR12340075	Patient_7_lung3	GSE150316	15469042	13034250	25	1.91802e-06	0	0	0
SRR12340076	Patient_7_lung4	GSE150316	14943496	11926324	0	0	0	0	0
SRR12340077	Patient_7_lung5	GSE150316	16729928	11801711	1276	0.00010812	0	0	0
SRR12340081	Patient_8_lung1	GSE150316	19548066	11458384	3184	0.000277875	0	0	0
SRR12340082	Patient_8_lung2	GSE150316	16898698	8362134	200	2.39173e-05	0	0	0
SRR12340083	Patient_8_lung3	GSE150316	20488048	15347541	24592	0.00160234	13	0.000528627	2
SRR12340084	Patient_8_lung4	GSE150316	15908804	12427942	5799	0.00046661	0	0	0
SRR12340085	Patient_8_lung5	GSE150316	15876038	12109093	103	8.506e-06	0	0	0
SRR12340086	Patient_9_lung1	GSE150316	18607658	13376573	45654	0.00341298	8	0.000175231	2
SRR12340087	Patient_9_lung2	GSE150316	15029230	11667867	153942	0.0131937	36	0.000279326	16
SRR12340088	Patient_9_lung3	GSE150316	16505706	12938972	138501	0.0107042	5	3.61008e-05	4
SRR12340089	Patient_9_lung4	GSE150316	17251878	13616123	361225	0.0265292	82	0.000246384	32
SRR12340090	Patient_9_lung5	GSE150316	15101984	10144729	179437	0.0176877	28	0.000161617	3
SRR12340091	Patient_A_lung	GSE150316	15766426	868324	1201	0.00138312	0	0	0
SRR12340092	Patient_B_lung	GSE150316	16187020	10895566	6	5.50683e-07	0	0	0
SRR12340093	Patient_C_lung	GSE150316	17034088	5866177	168623	0.028745	4	2.37216e-05	3
SRR12340094	Patient_D_lung	GSE150316	16500666	1708965	43552	0.0254844	0	0	0
SRR12340095	Patient_E_lung	GSE150316	12535746	4410448	131460	0.0298065	6	4.56413e-05	4
SRR12340096	Patient_F_lung	GSE150316	9457786	6054904	14	2.31218e-06	0	0	0
SRR12340097	Patient_G_lung	GSE150316	9834674	6149875	20	3.2521e-06	0	0	0
SRR12340098	Patient_H_lung	GSE150316	7720090	5612412	0	0	0	0	0
SRR12340099	Patient_I_lung	GSE150316	9091456	2874051	0	0	0	0	0
SRR12340100	Patient_J_lung	GSE150316	10431476	5824831	7	1.20175e-06	0	0	0
SRR11924416	Patient__Lung1	GSE151803	3904878	2614579	3	1.14741e-06	0	0	0
SRR11924417	Patient__Lung2	GSE151803	20136650	16918892	4	2.36422e-07	0	0	0
SRR11924418	Patient__Lung3	GSE151803	16330983	13934737	73	5.23871e-06	0	0	0
GSM4462415	Patient__lung_SARS2	GSE147507	10561476	107350	6	5.58919e-05	0	0	0
GSM4462416	Patient__lung_SARS2	GSE147507	9514219	1414723	189	0.000133595	0	0	0
SRR11578977	Huh7_24HPI_SRR11578977	PRJNA627100	31574815	27933234	46153	0.00165226	1	2.16671e-05	1
SRR11578980	Huh7_24HPI_SRR11578980	PRJNA627100	47954024	42334874	69469	0.00164094	1	1.43949e-05	1
SRR11578981	Huh7_24HPI_SRR11578981	PRJNA627100	44089474	39003380	69924	0.00179277	0	0	0
SRR11578974	Huh7_48HPI_SRR11578974	PRJNA627100	34665046	30732475	76472	0.00248831	0	0	0
SRR11578975	Huh7_48HPI_SRR11578975	PRJNA627100	48479713	42836572	100110	0.00233702	3	2.9967e-05	3
SRR11578976	Huh7_48HPI_SRR11578976	PRJNA627100	33061178	29308145	68915	0.00235139	0	0	0
SRR11578971	Huh7_72HPI_SRR11578971	PRJNA627100	43025875	38253505	187970	0.0049138	8	4.256e-05	7
SRR11578972	Huh7_72HPI_SRR11578972	PRJNA627100	42534907	37744165	105663	0.00279945	1	9.46405e-06	1
SRR11578973	Huh7_72HPI_SRR11578973	PRJNA627100	40207308	35749237	60165	0.00168297	3	4.98629e-05	3
GSM4432381	NHBE_SARS2_GSM4432381	GSE147507	15032096	13815306	15156	0.00109704	1	6.59805e-05	1
GSM4432382	NHBE_SARS2_GSM4432382	GSE147507	15108090	13904895	12670	0.00091119	3	0.00023678	3
GSM4432383	NHBE_SARS2_GSM4432383	GSE147507	44210735	40583127	45524	0.00112175	1	2.19664e-05	1

### Sheet: B
Table S2B. The detailed information of RNA-seq libraries from other virally infected cells used in this study
Accession number	Sample annnotation	GEO/SRA dataset	Total #reads	#Reads mapped to chimeric genome	#Reads mapped to virus	(#Reads mapped to virus/#Reads mapped to chimeric genome) X 100	#Host-virus reads	(#Host-virus reads/ #Reads mapped to virus) X 100
GSM4432396	A549_IAV_GSM4432396	GSE147507	13418279	11020086	1517013	0.137659	235	0.00015491
GSM4432397	A549_IAV_GSM4432397	GSE147507	4464185	2609789	291465	0.111681	102	0.000349956
GSM4432392	A549_RSV_GSM4432392	GSE147507	11230884	9251500	95783	0.0103532	1349	0.0140839
GSM4432393	A549_RSV_GSM4432393	GSE147507	6420293	5364838	38429	0.00716312	663	0.0172526
GSM4462357	A549_RSV_GSM4462357	GSE147507	18265188	16165261	2173813	0.134474	719	0.000330755
GSM4462358	A549_RSV_GSM4462358	GSE147507	10113566	8832525	1664353	0.188435	1487	0.00089344
GSM4462359	A549_RSV_GSM4462359	GSE147507	17024730	15060866	2395363	0.159046	1811	0.000756044
SRR10357369	Calu3_MERS_SRR10357369_R12	GSE139516	41727622	37739500	2318768	0.0614414	1599	0.00068959
SRR10357370	Calu3_MERS_SRR10357370_R12	GSE139516	39671252	36046126	2167867	0.0601415	2491	0.00114906
SRR10357371	Calu3_MERS_SRR10357371_R12	GSE139516	44724750	40479295	2381305	0.0588277	1998	0.000839036
GSM4462367	NHBE_IAV_GSM4462367	GSE147507	43108363	31151234	2143637	0.0688139	2763	0.00128893
GSM4462368	NHBE_IAV_GSM4462368	GSE147507	10822990	7243530	458523	0.063301	864	0.00188431
GSM4462369	NHBE_IAV_GSM4462369	GSE147507	9991901	8611788	1178928	0.136897	7165	0.00607756
GSM4462370	NHBE_IAV_GSM4462370	GSE147507	5174748	4445767	655191	0.147374	1649	0.00251682
