## Supplementary material for "Host-virus chimeric events in SARS-CoV2 infected cells are infrequent and artifactual": Table S3

### Sheet: A
Table S3A. Primers used for qPCR
S.No.	Name	Sequence (5' >3')
1	2019-nCoV_N1-F	GAC CCC AAA ATC AGC GAA AT
	2019-nCoV_N1-R	TCT GGT TAC TGC CAG TTG AAT CTG
2	2019-nCoV_N2-F	TTA CAA ACA TTG GCC GCA AA
	2019-nCoV_N2-R	GCG CGA CAT TCC GAA GAA
3	UBC-F	CCT GGA GGA GAA GAG GAA AGA GA
	UBC-R	TTG AGG ACC TCT GTG TAT TTG TCA A

### Sheet: B
Table S3B. Oligos used in viral fragment enrichment (1) method
Pool name	Sequence
T7 -P5- VSP	TAATACGACTCACTATAGGGATACCACCATGGCTCTTTCCCTACACGACGCTCTTCCGATCTcactgctatgtttagtgttc
T7 -P5- VSP	TAATACGACTCACTATAGGGATACCACCATGGCTCTTTCCCTACACGACGCTCTTCCGATCTcaacataagagaacacacag
T7 -P5- VSP	TAATACGACTCACTATAGGGATACCACCATGGCTCTTTCCCTACACGACGCTCTTCCGATCTtgcttttcactcttcatttc
T7 -P5- VSP	TAATACGACTCACTATAGGGATACCACCATGGCTCTTTCCCTACACGACGCTCTTCCGATCTaaacctagatgtgctgatg
T7 -P5- VSP	TAATACGACTCACTATAGGGATACCACCATGGCTCTTTCCCTACACGACGCTCTTCCGATCTgtgtgaaggtattgtttgtt
T7 -P5- VSP	TAATACGACTCACTATAGGGATACCACCATGGCTCTTTCCCTACACGACGCTCTTCCGATCTtttttgtcctttttaggctc
T7 -P5- VSP	TAATACGACTCACTATAGGGATACCACCATGGCTCTTTCCCTACACGACGCTCTTCCGATCTctttaccagacattttgctc
T7 -P5- VSP	TAATACGACTCACTATAGGGATACCACCATGGCTCTTTCCCTACACGACGCTCTTCCGATCTatctttcattttaccgtcac
T7 -P5- VSP	TAATACGACTCACTATAGGGATACCACCATGGCTCTTTCCCTACACGACGCTCTTCCGATCTgttctccattctggttactg
T7 -P5- VSP	TAATACGACTCACTATAGGGATACCACCATGGCTCTTTCCCTACACGACGCTCTTCCGATCTgtgctatgtagttacgagaa
T7 -P5- VSP	TAATACGACTCACTATAGGGATACCACCATGGCTCTTTCCCTACACGACGCTCTTCCGATCTatagaagtgaataggacacg
T7 -P5- VSP	TAATACGACTCACTATAGGGATACCACCATGGCTCTTTCCCTACACGACGCTCTTCCGATCTtcaagtcctccctaatgtt
T7 -P5- VSP	TAATACGACTCACTATAGGGATACCACCATGGCTCTTTCCCTACACGACGCTCTTCCGATCTattggttgctcttcatctaa
T7 -P5- VSP	TAATACGACTCACTATAGGGATACCACCATGGCTCTTTCCCTACACGACGCTCTTCCGATCTgtctgaaagaagcaatgaag
T7 -P5- VSP	TAATACGACTCACTATAGGGATACCACCATGGCTCTTTCCCTACACGACGCTCTTCCGATCTagaggatgaaatggtgaatt
T7 -P5- VSP	TAATACGACTCACTATAGGGATACCACCATGGCTCTTTCCCTACACGACGCTCTTCCGATCTcaagtgagaaccaaaagataa
T7 -P5- VSP	TAATACGACTCACTATAGGGATACCACCATGGCTCTTTCCCTACACGACGCTCTTCCGATCTgagtaaacgtaaaaagaaggt
T7 -P5- VSP	TAATACGACTCACTATAGGGATACCACCATGGCTCTTTCCCTACACGACGCTCTTCCGATCTaagccaaagcctcattatta
T7 -P5- VSP	TAATACGACTCACTATAGGGATACCACCATGGCTCTTTCCCTACACGACGCTCTTCCGATCTaatctactgatgtcttggtc
T7 -P5- VSP	TAATACGACTCACTATAGGGATACCACCATGGCTCTTTCCCTACACGACGCTCTTCCGATCTcctttccacaaaaatcaact
T7 -P5- VSP	TAATACGACTCACTATAGGGATACCACCATGGCTCTTTCCCTACACGACGCTCTTCCGATCTtaatcagcaatctttccagt
T7 -P5- VSP	TAATACGACTCACTATAGGGATACCACCATGGCTCTTTCCCTACACGACGCTCTTCCGATCT acagaaagtagtgaaaccat
T7 -P5- VSP	TAATACGACTCACTATAGGGATACCACCATGGCTCTTTCCCTACACGACGCTCTTCCGATCTcaaaataggcatacaccatc
T7 -P5- VSP	TAATACGACTCACTATAGGGATACCACCATGGCTCTTTCCCTACACGACGCTCTTCCGATCTctttccatccaacttttgtt
T7 -P5- VSP	TAATACGACTCACTATAGGGATACCACCATGGCTCTTTCCCTACACGACGCTCTTCCGATCTttctgtgtaactccaatacc
T7 -P5- VSP	TAATACGACTCACTATAGGGATACCACCATGGCTCTTTCCCTACACGACGCTCTTCCGATCTaaacccacttctcttgttat
T7 -P5- VSP	TAATACGACTCACTATAGGGATACCACCATGGCTCTTTCCCTACACGACGCTCTTCCGATCTtgggtggtttatgtgattta
T7 -P5- VSP	TAATACGACTCACTATAGGGATACCACCATGGCTCTTTCCCTACACGACGCTCTTCCGATCTggtcaaggttaatataggca
T7 -P5- VSP	TAATACGACTCACTATAGGGATACCACCATGGCTCTTTCCCTACACGACGCTCTTCCGATCTtacgtccattcataccattt
Individual primers	Sequence
P7-N6	GTGACTGGAGTTCAGACGTGTGCTCTTCCGATCTNNNNNN
T7: T7 promoter for invitro transcription
P5: Illumina Primer
VSP: SARS-CoV2 specific primer
N6: random hexamer
P7: Illumina primer

### Sheet: C
Table S3C. Oligos used in viral fragment enrichment (2) method
Pool name	Sequence
P7-VSP	GTGACTGGAGTTCAGACGTGTGCTCTTCCGATCTgaacactaaacatagcagtg
P7-VSP	GTGACTGGAGTTCAGACGTGTGCTCTTCCGATCTctgtgtgttctcttatgttg
P7-VSP	GTGACTGGAGTTCAGACGTGTGCTCTTCCGATCTgaaatgaagagtgaaaagca
P7-VSP	GTGACTGGAGTTCAGACGTGTGCTCTTCCGATCTcatcagcacatctaggttt
P7-VSP	GTGACTGGAGTTCAGACGTGTGCTCTTCCGATCTaacaaacaataccttcacac
P7-VSP	GTGACTGGAGTTCAGACGTGTGCTCTTCCGATCTgagcctaaaaaggacaaaaa
P7-VSP	GTGACTGGAGTTCAGACGTGTGCTCTTCCGATCTgagcaaaatgtctggtaaag
P7-VSP	GTGACTGGAGTTCAGACGTGTGCTCTTCCGATCTgtgacggtaaaatgaaagat
P7-VSP	GTGACTGGAGTTCAGACGTGTGCTCTTCCGATCTcagtaaccagaatggagaac
P7-VSP	GTGACTGGAGTTCAGACGTGTGCTCTTCCGATCTtctcgtaactacatagcac
P7-VSP	GTGACTGGAGTTCAGACGTGTGCTCTTCCGATCTcgtgtcctattcacttctat
P7-VSP	GTGACTGGAGTTCAGACGTGTGCTCTTCCGATCTaacattagggaggacttga
P7-VSP	GTGACTGGAGTTCAGACGTGTGCTCTTCCGATCTttagatgaagagcaaccaat
P7-VSP	GTGACTGGAGTTCAGACGTGTGCTCTTCCGATCTcttcattgcttctttcagac
P7-VSP	GTGACTGGAGTTCAGACGTGTGCTCTTCCGATCTaattcaccatttcatcctct
P7-VSP	GTGACTGGAGTTCAGACGTGTGCTCTTCCGATCTttatcttttggttctcacttg
P7-VSP	GTGACTGGAGTTCAGACGTGTGCTCTTCCGATCTaccttctttttacgtttactc
P7-VSP	GTGACTGGAGTTCAGACGTGTGCTCTTCCGATCTtaataatgaggctttggctt
P7-VSP	GTGACTGGAGTTCAGACGTGTGCTCTTCCGATCTgaccaagacatcagtagatt
P7-VSP	GTGACTGGAGTTCAGACGTGTGCTCTTCCGATCTagttgatttttgtggaaagg
P7-VSP	GTGACTGGAGTTCAGACGTGTGCTCTTCCGATCTactggaaagattgctgatta
P7-VSP	GTGACTGGAGTTCAGACGTGTGCTCTTCCGATCTatggtttcactactttctgt
P7-VSP	GTGACTGGAGTTCAGACGTGTGCTCTTCCGATCTgatggtgtatgcctattttg
P7-VSP	GTGACTGGAGTTCAGACGTGTGCTCTTCCGATCTaacaaaagttggatggaaag
P7-VSP	GTGACTGGAGTTCAGACGTGTGCTCTTCCGATCTggtattggagttacacagaa
P7-VSP	GTGACTGGAGTTCAGACGTGTGCTCTTCCGATCTataacaagagaagtgggttt
P7-VSP	GTGACTGGAGTTCAGACGTGTGCTCTTCCGATCTtaaatcacataaaccaccca
P7-VSP	GTGACTGGAGTTCAGACGTGTGCTCTTCCGATCTtgcctatattaaccttgacc
P7-VSP	GTGACTGGAGTTCAGACGTGTGCTCTTCCGATCTaaatggtatgaatggacgta
Individual primers	Sequence
T7 -P5- oligoDT	TAATACGACTCACTATAGGGATACCACCATGGCTCTTTCCCTACACGACGCTCTTCCGATCTtttttttttttttttttt
P7: Illumina Primer
VSP: SARS-CoV2 specific Primer
P5: Illumina Primer
T7: T7 promoter for invitro transcription
